# *Theileria annulata* histone deacetylase 1 (TaHDAC1) initiates schizont to merozoite stage conversion

**DOI:** 10.1101/2022.06.20.496823

**Authors:** Shahin Tajeri, Laurence Momeux, Benjamin Saintpierre, Sara Mfarrej, Alexander Chapple, Tobias Mourier, Brian Shiels, Frédéric Ariey, Arnab Pain, Gordon Langsley

## Abstract

A fungal metabolite, FR235222, specifically inhibits a histone deacetylase of the apicomplexan parasite *Toxoplasma gondii* and TgHDAC3 has emerged as a key factor regulating developmental stage transition in this species. Here, we exploited FR235222 to ask if changes in histone acetylation regulate developmental stage transition of *Theileria annulata*, another apicomplexan species. We found that FR235222 treatment of *T. annulata*-infected transformed leukocytes induced a proliferation arrest. The blockade in proliferation was due to drug-induced conversion of intracellular schizonts to merozoites that lack the ability to maintain host leukocyte cell division. Induction of merogony by FR235222 leads to an increase in expression of merozoite-marker (rhoptry) proteins. RNA-seq of FR235222-treated *T. annulata*-infected B cells identified deregulated expression of 468 parasite genes including a number encoding parasite ApiAP2 transcription factors. Thus, similar to *T. gondii*, FR235222 inhibits *T. annulata* HDAC (TaHDAC1) activity and places parasite histone acetylation as a major regulatory event of the transition from schizonts to merozoites.
