## Supplementary File 2 for "*Theileria annulata* histone deacetylase 1 (TaHDAC1) initiates schizont to merozoite stage conversion"

### Sheet: Feuil1
qRT-PCR primers used in this study
GeneID	Product	Forward	Reverse
TA02685	chromodomain protein (HP1-like), putative	TCCCATCTTCTTCACCAA	CATTATCCATTTCCGCGT
TA02980	integral membrane protein (apical merozoite antigen)	GACCGATTTCATGGCAAAGT	TTGGGGTCATGATGGGTTAT
TA03055	adenylate kinase, putative	GCCTCCGATGAGGTGATAGA	CGTTGACGCTATGATGCAAG
TA04560	hypothetical protein, conserved	GAAGCCGCTGAGAGACTGTT	TACAAGTGGCGTTTTCCTGA
TA05055	hypothetical protein	ATAATGACCCAAATTATGATGTC	CTGGTACTTTACTCCAGATATGC
TA05900	dynein heavy chain, putative	TGAAATTGCTGAAGCGACTG	TGGGTCAATGTTGTTCGGTA
TA06500	transitional endoplasmic reticulum ATPase (CDC48 homologue), putative	AGTGGAGCGCAGAGTTGTTT	TGACCTGAGGGTCCAACTTC
TA06655	phosphoglycerate kinase (PGK1 homologue), putative	CTGAAAATGGAGCAACCACA	GTAGATTCCGCCAGTGAAGC
TA07295	acetyl-coenzyme A synthetase, putative	CGAAGGAGACGAACCTGAAG	GCTGAGAAGCCACCAAAGAC
TA07550	hypothetical protein, conserved	ATGCCTGCTACGAGGTTGTT	CCTGTTGAGGGGTGTCTGTT
TA07655	protein phosphatase regulator subunit, putative	AACGAAATCGACAAAATCGAA	AGGTTTGGGAGCTCAGGAAT
TA08375	hypothetical protein, conserved	GATATGGATGTTGAGAAAGCG	GTCTTAATGTAATGTGAGTTACTCC
TA08425	Theileria parva microneme-rhoptry antigen, putative	TCATAGGTCTACAGAACTGGA	TTTAGGTGGTTCTGGACCCT
TA09495	methionine aminopeptidase, putative	GGATCTTCTCGACCAAACG	CGTGACCACACAGATTGGAC
TA10500	heat-shock (HSP70 homologue) protein, putative	CTATCACTAGGTATTGAAACCG	GTACATTATCCTTAGTTAGGGG
TA10720	heat shock protein (HSP90 homologue), putative	ACAATAGCAGAATCAGGAACAG	TATTGGGAAACGGATGAATTCTG
TA10915	pyruvate kinase, putative	TGAAACAGCAGGAGGAAGGT	AAGCACAGCTTGGCCATTAT
TA10940	hypothetical protein	GGACAAATCCTCCGGCTAAT	GCACCAAGAAACCCATAACG
TA11145	hypothetical protein	CGTTGAGGGTTCTTGTGAC	CTTCACACTCCTGCTCCCA
TA11375	hypothetical protein	CATTGGAGCGTGTTGGAATA	ACATTGCCGCAGCTAATTCT
TA11395	Theileria-specific sub-telomeric protein, SVSP family	TCAAGATGAACCACCATCACA	CCATCTCCAGGTCCACTAGG
TA11405	subtelomeric sfi-fragment-related protein family member	TTAGCCGGATCATCACAATTC	TTGATTGATGTCTGGTACTTGGA
TA11610	heat shock 70 kDa protein	ACGCAAATGGAATCCTCAAC	TATTCGTCGTGCTCT GCTAA
TA13175	purine nucleoside phosphorylase, putative	AATCGCAGAAGTTGAGGTTGA	AACGGTATCGTCTCGGATTG
TA13515	hypothetical protein	AACAACCAATTTGGCTCGAC	TGGTCCAACTTCACCATTGA
TA15060	Zinc finger-like regulatory protein, putative	TTTGCGCTAATGATGACTGC	GGGATGTTCTTGGGCTGTAA
TA16180	calmodulin-like domain protein kinase, putative	AGGTCGAAAGCTTCGTTCAA	CAAAACCTCGACTTCCCTCA
TA16310	kinesin, putative	CGTCAGTGTCGCCAGTTTTA	GTCTCAGGTTCCTCGTCGTC
TA16485	hypothetical protein, conserved	GGGTGTCACCAAGGAACAAC	CGATTGACGCAATTCTTCTG
TA16660	hypothetical protein, conserved	GGCCGTGTCTTAGATGAGCA	CCTCCCTTTGGCGCATAGAT
TA16685	polymorphic antigen precursor-like protein, putative	CCACTCCTGTAGCGGGTAAA	TTGTGGAGGTACTGACCCAAA
TA17050	merozoite-piroplasm surface antigen Tams1	TGCTGCAAATGAGGATGAAA	TCTTGAAACGGTAGCCATCC
TA17985	zinc finger protein, putative	GTTGAAAGGCTGGTTTGTGG	ATCGCAATGCTCAAAAGGAC
TA18055	hypothetical protein, conserved	AAAAGAGCCAACGCTCGATA	TGGTTTTTGTCGGTGTCGTA
TA19600	cyclophilin 1, putative	GGTAACCCAGTGGTTGGATG	CTTCAACTGCCTTGACCACA
TA19860	DEAD box RNA helicase, putative	GGCTGAAGCCAAATCAATGT	CCAAAACGTCCAGTTCTTCC
TA19895	protein phosphatase 2c, putative	CAAACCATGGTCTCAACGTG	AGCGTCGATAGGGTCAAAGA
TA15750	actin 1, putative	CGGAAGGGACCTGACTGAG	CTCGGCTGTAGTGGTGAATG
